# Polygenic architecture of flowering time and its relationship with local environments in the grass *Brachypodium distachyon*

**DOI:** 10.1101/2023.07.11.548268

**Authors:** Nikolaos Minadakis, Lars Kaderli, Robert Horvath, Yann Bourgeois, Wenbo Xu, Michael Thieme, Daniel P. Woods, Anne C. Roulin

## Abstract

Synchronizing the timing of reproduction with the environment is crucial in the wild. Among the multiple mechanisms annual plants evolved to sense their environment, the requirement of cold-mediated vernalization is a major process that prevents individuals from flowering during winter. In many annual plants including crops, both a long and short vernalization requirement can be observed within species, resulting in so-called early-(spring) and late (winter)-flowering genotypes. Here, using the grass model *Brachypodium distachyon*, we explored the link between flowering time-related trait (vernalization requirement and flowering time), environmental variation, and diversity at flowering-time genes by combining measurements under greenhouse and outdoor conditions. These experiments confirmed that *B. distachyon* natural accessions display large differences regarding vernalization requirements and ultimately flowering time. We underline significant, albeit quantitative effects of current environmental conditions on flowering time-related traits. While disentangling the confounding effects of population structure on flowering time-related traits remains challenging, population genomics analyses indicate that well-characterized flowering-time genes may contribute significantly to flowering time variation and display signs of polygenic selection. Flowering-time genes, however, do not colocalize with GWAs peaks obtained with outdoor measurements, suggesting that additional genetic factors contribute to flowering time variation in the wild. Altogether, our study fosters our understanding of the polygenic architecture of flowering time in a natural grass system and opens new avenues of research to investigate the gene-by-environment interaction at play for this trait.

**Article Summary:** Synchronizing the timing of reproduction with the environment is crucial in the wild. We used here the model *Brachypodium distachyon* to expand our knowledge on the adaptive potential and polygenic architecture of flowering time in wild grasses. While genetic factors play an important role in flowering time variation in our species, we showed that flowering time correlates with environmental variables and is therefore a locally adapted trait.
