## Supplementary material for "Polygenic architecture of flowering time and its relationship with local environments in the grass *Brachypodium distachyon*": TableS4

### Sheet: Sheet1
Table S4: Difference in flowering time-related traits among the five genetic clades
	diff	lwr	upr	adjusted P
A_Italia-A_East	5.72727	-4.63809	16.0926	0.548302	vrn saturation
B_East-A_East	-12.042	-21.1807	-2.90321	0.0033827
B_West-A_East	-4.77273	-14.0844	4.53891	0.61962
C-A_East	-0.106061	-9.4177	9.20557	1
B_East-A_Italia	-17.7692	-27.7933	-7.74521	2.35e-05
B_West-A_Italia	-10.5	-20.6819	-0.318111	0.0396512
C-A_Italia	-5.83333	-16.0152	4.34856	0.512084
B_West-B_East	7.26923	-1.66088	16.1993	0.168449
C-B_East	11.9359	3.00579	20.866	0.0028191
C-B_West	4.66667	-4.44029	13.7736	0.619845
A_Italia-A_East	6.02381	-17.549	29.5966	0.954885	Day to flower after vrn saturation
B_East-A_East	-70.6969	-90.2414	-51.1525	0
B_West-A_East	-55.8429	-75.6264	-36.0593	0
C-A_East	-43.0065	-63.0547	-22.9583	2e-07
B_East-A_Italia	-76.7207	-99.1436	-54.2979	0
B_West-A_Italia	-61.8667	-84.4982	-39.2351	0
C-A_Italia	-49.0303	-71.8936	-26.167	2e-07
B_West-B_East	14.8541	-3.54427	33.2524	0.174533
C-B_East	27.6904	9.00779	46.373	0.0006604
C-B_West	12.8364	-6.09624	31.769	0.336658
A_Italia-A_East	0.477273	-11.3198	12.2743	0.999965	MTD
B_East-A_East	-23.8881	-34.2891	-13.4871	0
B_West-A_East	-24.6061	-35.2039	-14.0083	0
C-A_East	-21.1061	-31.7039	-10.5083	1.5e-06
B_East-A_Italia	-24.3654	-35.774	-12.9568	2e-07
B_West-A_Italia	-25.0833	-36.6716	-13.4951	1e-07
C-A_Italia	-21.5833	-33.1716	-9.99508	7.7e-06
B_West-B_East	-0.717949	-10.8815	9.44562	0.999675
C-B_East	2.78205	-7.38152	12.9456	0.942874
C-B_West	3.5	-6.86485	13.8649	0.884286
A_Italia-A_East	5.21368	-23.9366	34.3639	0.98769	Day to flower after MTD
B_East-A_East	-13.5889	-36.4955	9.3177	0.47354
B_West-A_East	-5.59127	-28.8822	17.6996	0.963557
C-A_East	12.1541	-10.5768	34.885	0.577225
B_East-A_Italia	-18.8026	-47.4752	9.87006	0.369435
B_West-A_Italia	-10.8049	-39.7855	18.1756	0.840017
C-A_Italia	6.94045	-21.592	35.4729	0.961794
B_West-B_East	7.99762	-14.6927	30.6879	0.865661
C-B_East	25.743	3.62791	47.8581	0.0138088
C-B_West	17.7454	-4.76752	40.2583	0.193363
