## Supplementary material for "Polygenic architecture of flowering time and its relationship with local environments in the grass *Brachypodium distachyon*": TableS5

### Sheet: TableS4
Table S5: Flowering time gene position and ID. The last column indicates the number of accessions harboring a putative duplication.
CHR	Start	END	Name	ID	NB_accessions_with_CNV
Bd1	5861220	5871104	VRN1	Bradi1g08340	0
Bd1	5923000	5928207	PHYC	Bradi1g08400	0
Bd1	13347223	13352030	PPD1	Bradi1g16490	277
Bd1	34450048	34452399	BdFT4	Bradi1g38150	0
Bd1	41629670	41633523	CO1	Bradi1g43670	0
Bd1	47654499	47656205	BdFT	Bradi1g48830	0
Bd1	53661614	53669335	ES43	Bradi1g55090	0
Bd1	58569720	58576704	FUL2	Bradi1g59250	49
Bd2	4927632	4933263	POLD3	Bradi2g06430	0
Bd2	5412916	5417392	FTL1	Bradi2g07070	0
Bd2	12879669	12883782	ELF3	Bradi2g14290	4
Bd2	17323594	17325550	FTL10	Bradi2g19670	0
Bd2	39845310	39859387	RVR1	Bradi2g40147	8
Bd2	49605753	49610126	FTL9	Bradi2g49795	0
Bd2	56663483	56680241	SOC1	Bradi2g59119	0
Bd2	56737652	56757532	SOC2	Bradi2g59190	0
Bd3	104778	106118	FD	Bradi3g00300	0
Bd3	7009903	7011395	BdFT6	Bradi3g08890	0
Bd3	8183832	8186049	VRN2	Bradi3g10010	2
Bd3	34052649	34062674	SOC1-like	Bradi3g32090	0
Bd3	55977249	55980233	CO2	Bradi3g56260	0
Bd4	41691010	41692379	FD1	Bradi4g36587	1
