## Supplementary material for "Polygenic architecture of flowering time and its relationship with local environments in the grass *Brachypodium distachyon*": TableS6

Table S6: RDA output for the four flowering time-related traits again the 502 SNPs
Pos	R2_MTD	P-value	R2_ft_after_MTD	P-value	R2_vrn_stauration	P-value	R2_ft_after_vrn	P-value	Gene
Bd1_5861583	0.1272411	0.002	NS	NS	0.08284444	0.002	0.2954265	0.002	PHYC
Bd1_5861635	0.1272411	0.002	NS	NS	0.08284444	0.002	0.2954265	0.002	PHYC
Bd1_5862035	0.1340652	0.002	0.04633516	0.004	0.09817836	0.002	0.2946223	0.002	PHYC
Bd1_5862189	0.2625155	0.002	NS	NS	0.09912785	0.002	0.5017437	0.002	PHYC
Bd1_5862203	0.1340652	0.002	0.04633516	0.004	0.09817836	0.002	0.2946223	0.002	PHYC
Bd1_5862324	0.2690413	0.002	NS	NS	0.05603253	0.002	0.3880226	0.002	PHYC
Bd1_5862469	NS	NS	0.0384981	0.006	NS	NS	NS	NS	PHYC
Bd1_5862648	0.05731006	0.002	0.06660275	0.004	0.136878	0.002	0.2805852	0.002	PHYC
Bd1_5862785	NS	NS	0.0384981	0.01	NS	NS	NS	NS	PHYC
Bd1_5862874	0.2739792	0.002	NS	NS	0.0596431	0.002	0.3922405	0.002	PHYC
Bd1_5862971	0.2739792	0.002	NS	NS	0.0596431	0.002	0.3922405	0.002	PHYC
Bd1_5863044	0.2739792	0.002	NS	NS	0.0596431	0.004	0.3922405	0.002	PHYC
Bd1_5863114	0.1340652	0.002	0.04633516	0.008	0.09817836	0.002	0.2946223	0.002	PHYC
Bd1_5863328	NS	NS	0.0384981	0.006	NS	NS	NS	NS	PHYC
Bd1_5863392	0.2690413	0.002	NS	NS	0.06799817	0.004	0.4001786	0.002	PHYC
Bd1_5863694	NS	NS	0.0384981	0.01	NS	NS	NS	NS	PHYC
Bd1_5863790	NS	NS	0.0384981	0.01	NS	NS	NS	NS	PHYC
Bd1_5863803	0.2739792	0.002	NS	NS	0.0596431	0.002	0.3922405	0.002	PHYC
Bd1_5863842	0.3088632	0.002	NS	NS	0.05878452	0.002	0.3871779	0.002	PHYC
Bd1_5863864	0.2690413	0.002	NS	NS	0.05603253	0.002	0.3880226	0.002	PHYC
Bd1_5863883	NS	NS	0.0384981	0.002	NS	NS	NS	NS	PHYC
Bd1_5864060	0.2739792	0.002	NS	NS	0.0596431	0.002	0.3922405	0.002	PHYC
Bd1_5864145	0.2739792	0.002	NS	NS	0.0596431	0.002	0.3922405	0.002	PHYC
Bd1_5864214	0.2638673	0.002	NS	NS	0.05403183	0.006	0.4025538	0.002	PHYC
Bd1_5864242	NS	NS	0.0384981	0.008	NS	NS	NS	NS	PHYC
Bd1_5864371	NS	NS	0.04137738	0.008	NS	NS	NS	NS	PHYC
Bd1_5864421	0.1272411	0.002	0.04365524	0.008	0.09210492	0.002	0.2861904	0.002	PHYC
Bd1_5864422	0.1340652	0.002	NS	NS	0.09817836	0.002	0.2946223	0.002	PHYC
Bd1_5864423	0.2739792	0.002	NS	NS	0.0596431	0.002	0.3922405	0.002	PHYC
Bd1_5864426	NS	NS	0.0384981	0.008	NS	NS	NS	NS	PHYC
Bd1_5864493	NS	NS	0.05193077	0.008	NS	NS	NS	NS	PHYC
Bd1_5864580	0.1340652	0.002	0.04633516	0.002	0.09817836	0.002	0.2946223	0.002	PHYC
Bd1_5864642	0.1340652	0.002	0.04633516	0.008	0.09817836	0.002	0.2946223	0.002	PHYC
Bd1_5865152	0.1340652	0.002	0.04633516	0.008	0.09817836	0.002	0.2946223	0.002	PHYC
Bd1_5865223	0.1340652	0.002	NS	NS	0.09817836	0.002	0.2946223	0.002	PHYC
Bd1_5865461	NS	NS	0.03944544	0.01	NS	NS	NS	NS	PHYC
Bd1_5865532	0.1340652	0.002	0.04633516	0.004	0.09817836	0.002	0.2946223	0.002	PHYC
Bd1_5865533	0.1340652	0.002	0.04633516	0.008	0.09817836	0.002	0.2946223	0.002	PHYC
Bd1_5865561	0.1340652	0.002	0.04633516	0.006	0.09817836	0.002	0.2946223	0.002	PHYC
Bd1_5865624	NS	NS	0.0384981	0.006	NS	NS	NS	NS	PHYC
Bd1_5865666	0.05731006	0.002	0.06660275	0.002	0.136878	0.002	0.2805852	0.002	PHYC
Bd1_5865751	0.1272411	0.002	0.04662842	0.002	0.1156912	0.002	0.3072056	0.002	PHYC
Bd1_5865881	0.2739792	0.002	NS	NS	0.0596431	0.002	0.3922405	0.002	PHYC
Bd1_5865889	0.1340652	0.002	0.04633516	0.008	0.09817836	0.002	0.2946223	0.002	PHYC
Bd1_5866065	0.1425305	0.002	0.05124131	0.004	0.1156912	0.002	0.3075091	0.002	PHYC
Bd1_5866291	NS	NS	0.03655758	0.01	NS	NS	NS	NS	PHYC
Bd1_5866378	0.1272411	0.002	NS	NS	0.08284444	0.002	0.2954265	0.002	PHYC
Bd1_5866389	0.1272411	0.002	NS	NS	0.08284444	0.002	0.2954265	0.002	PHYC
Bd1_5866463	0.1272411	0.002	NS	NS	0.08284444	0.002	0.2954265	0.002	PHYC
Bd1_5866489	0.2690413	0.002	NS	NS	0.05205794	0.002	0.4208725	0.002	PHYC
Bd1_5866533	NS	NS	0.0384981	0.006	NS	NS	NS	NS	PHYC
Bd1_5866538	0.2638673	0.002	NS	NS	0.0707452	0.002	0.3974443	0.002	PHYC
Bd1_5866548	0.1272411	0.002	0.04662842	0.008	0.1156912	0.002	0.3072056	0.002	PHYC
Bd1_5866555	0.2739792	0.002	NS	NS	0.0596431	0.002	0.3922405	0.002	PHYC
Bd1_5866598	0.1201349	0.002	0.04851433	0.01	0.1094002	0.002	0.3008567	0.002	PHYC
Bd1_5866680	0.05731006	0.002	0.06660275	0.004	0.136878	0.002	0.2805852	0.002	PHYC
Bd1_5866688	NS	NS	0.0384981	0.006	NS	NS	NS	NS	PHYC
Bd1_5866871	0.1340652	0.002	0.04633516	0.004	0.09817836	0.002	0.2946223	0.002	PHYC
Bd1_5867045	NS	NS	0.03754129	0.01	NS	NS	NS	NS	PHYC
Bd1_5867062	0.1340652	0.002	0.04633516	0.01	0.09817836	0.002	0.2946223	0.002	PHYC
Bd1_5867296	0.1340652	0.002	0.04633516	0.01	0.09817836	0.002	0.2946223	0.002	PHYC
Bd1_5867641	0.1340652	0.002	0.04633516	0.006	0.09817836	0.002	0.2946223	0.002	PHYC
Bd1_5867728	0.2739792	0.002	NS	NS	0.0596431	0.002	0.3922405	0.002	PHYC
Bd1_5868044	NS	NS	0.0384981	0.006	NS	NS	NS	NS	PHYC
Bd1_5868284	0.3086285	0.002	NS	NS	0.06799817	0.002	0.4015458	0.002	PHYC
Bd1_5868456	NS	NS	0.0384981	0.01	NS	NS	NS	NS	PHYC
Bd1_5868458	NS	NS	0.0384981	0.01	NS	NS	NS	NS	PHYC
Bd1_5868600	NS	NS	0.04150072	0.01	NS	NS	NS	NS	PHYC
Bd1_5868643	NS	NS	0.0384981	0.008	NS	NS	NS	NS	PHYC
Bd1_5868909	0.1340652	0.002	0.04633516	0.01	0.09817836	0.002	0.2946223	0.002	PHYC
Bd1_5868946	0.2739792	0.002	NS	NS	0.0596431	0.002	0.3922405	0.002	PHYC
Bd1_5869698	0.2553653	0.002	NS	NS	0.05060701	0.006	0.3822526	0.002	PHYC
Bd1_5870595	0.1340652	0.002	NS	NS	0.09817836	0.002	0.2946223	0.002	PHYC
Bd1_5870805	0.1237084	0.002	0.04946734	0.008	0.09717699	0.002	0.2853772	0.002	PHYC
Bd1_5870897	0.2553653	0.002	NS	NS	0.05878452	0.004	0.3807853	0.002	PHYC
Bd1_5870924	0.2739792	0.002	NS	NS	0.0596431	0.004	0.3922405	0.002	PHYC
Bd1_5870959	0.1340652	0.002	NS	NS	0.09817836	0.002	0.2946223	0.002	PHYC
Bd1_5871007	0.2690413	0.002	NS	NS	0.05205794	0.002	0.4208725	0.002	PHYC
Bd1_5871008	NS	NS	0.0384981	0.008	NS	NS	NS	NS	PHYC
Bd1_5871047	0.2739792	0.002	NS	NS	0.0596431	0.002	0.3922405	0.002	PHYC
Bd1_5871049	0.2739792	0.002	NS	NS	0.0596431	0.002	0.3922405	0.002	PHYC
Bd1_5923377	0.1340652	0.002	0.04633516	0.008	0.09817836	0.002	0.2946223	0.002	VRN1
Bd1_5924635	0.1272411	0.002	0.0518114	0.004	0.09210492	0.002	0.2860914	0.002	VRN1
Bd1_5924666	0.1340652	0.002	0.04633516	0.008	0.09817836	0.002	0.2946223	0.002	VRN1
Bd1_5925067	0.05731006	0.002	0.06660275	0.002	0.136878	0.002	0.2805852	0.002	VRN1
Bd1_5926991	0.129508	0.002	NS	NS	NS	NS	0.1926837	0.002	VRN1
Bd1_5927974	0.1340652	0.002	0.04633516	0.008	0.09817836	0.002	0.2946223	0.002	VRN1
Bd1_13347236	NS	NS	NS	NS	NS	NS	0.1159374	0.002	PPD1
Bd1_13347270	0.09168209	0.002	NS	NS	0.03875857	0.006	0.1506525	0.002	PPD1
Bd1_13347370	0.09168209	0.002	NS	NS	0.03875857	0.004	0.1506525	0.002	PPD1
Bd1_13347615	0.1381803	0.002	NS	NS	NS	NS	0.178848	0.002	PPD1
Bd1_13348014	0.0550869	0.002	NS	NS	NS	NS	0.07800041	0.004	PPD1
Bd1_13349412	0.09123818	0.002	NS	NS	NS	NS	0.1382153	0.002	PPD1
Bd1_13349441	0.09123818	0.002	NS	NS	NS	NS	0.1382153	0.002	PPD1
Bd1_13349697	0.1381803	0.002	NS	NS	NS	NS	0.178848	0.002	PPD1
Bd1_13349836	0.09168209	0.002	NS	NS	0.03875857	0.004	0.1506525	0.002	PPD1
Bd1_13349936	0.1381803	0.002	NS	NS	NS	NS	0.178848	0.002	PPD1
Bd1_13350215	0.0550869	0.002	NS	NS	NS	NS	0.07800041	0.002	PPD1
Bd1_13350218	NS	NS	NS	NS	NS	NS	0.08267063	0.002	PPD1
Bd1_13351794	0.1381803	0.002	NS	NS	NS	NS	0.178848	0.002	PPD1
Bd1_34450188	0.1154081	0.002	NS	NS	NS	NS	0.2297385	0.002	BdFT4
Bd1_34450329	0.1605706	0.002	NS	NS	NS	NS	0.2073425	0.002	BdFT4
Bd1_34450455	0.1541357	0.002	NS	NS	NS	NS	0.2071766	0.002	BdFT4
Bd1_34450816	0.05665263	0.004	0.04735188	0.008	0.06418884	0.002	0.1828965	0.002	BdFT4
Bd1_34450866	0.04508712	0.002	NS	NS	NS	NS	0.1360436	0.002	BdFT4
Bd1_34450894	0.1541357	0.002	NS	NS	NS	NS	0.2071766	0.002	BdFT4
Bd1_34451012	0.05665263	0.002	NS	NS	0.06418884	0.002	0.1828965	0.002	BdFT4
Bd1_34451110	0.06301308	0.004	0.0476724	0.008	0.05917247	0.004	0.1826772	0.002	BdFT4
Bd1_34451138	0.1541357	0.002	NS	NS	NS	NS	0.2071766	0.002	BdFT4
Bd1_34451306	NS	NS	0.0384981	0.008	NS	NS	NS	NS	BdFT4
Bd1_34451630	0.1541357	0.002	NS	NS	NS	NS	0.2071766	0.002	BdFT4
Bd1_34451825	0.1541357	0.002	NS	NS	NS	NS	0.2071766	0.002	BdFT4
Bd1_34451969	0.1541357	0.002	NS	NS	NS	NS	0.2071766	0.002	BdFT4
Bd1_34451998	0.04508712	0.002	NS	NS	0.03221602	0.006	0.1360436	0.002	BdFT4
Bd1_34452141	0.05043173	0.002	0.06709289	0.002	0.05807797	0.004	0.1747074	0.002	BdFT4
Bd1_34452239	NS	NS	0.0384981	0.01	NS	NS	NS	NS	BdFT4
Bd1_34452359	0.03920983	0.008	NS	NS	NS	NS	0.1308584	0.002	BdFT4
Bd1_41629966	0.1563759	0.002	0.04783297	0.008	0.1156912	0.002	0.2907585	0.002	CO1
Bd1_41629980	0.1563759	0.002	0.04783297	0.004	0.1156912	0.002	0.2907585	0.002	CO1
Bd1_41630184	0.1432396	0.002	0.05131019	0.002	0.1227194	0.002	0.2981821	0.002	CO1
Bd1_41630549	0.05205123	0.004	0.06024404	0.006	0.1253259	0.002	0.2094401	0.002	CO1
Bd1_41630994	0.1432396	0.002	0.05131019	0.006	0.1227194	0.002	0.2981821	0.002	CO1
Bd1_41631291	0.3130176	0.002	NS	NS	0.1188322	0.002	0.3649977	0.002	CO1
Bd1_41631413	0.1932816	0.002	NS	NS	0.1710342	0.002	0.2603948	0.002	CO1
Bd1_41631615	0.3179307	0.002	NS	NS	0.1267321	0.002	0.3670649	0.002	CO1
Bd1_41631714	0.1432396	0.002	0.05131019	0.006	0.1227194	0.002	0.2981821	0.002	CO1
Bd1_41631794	0.1360632	0.002	0.05336117	0.002	0.1162036	0.002	0.291722	0.002	CO1
Bd1_41632415	0.1432396	0.002	0.05131019	0.004	0.1227194	0.002	0.2981821	0.002	CO1
Bd1_41632578	0.1090758	0.002	0.05198459	0.002	0.1973428	0.002	0.2445758	0.002	CO1
Bd1_41633027	0.1432396	0.002	0.05131019	0.004	0.1227194	0.002	0.2981821	0.002	CO1
Bd1_41633308	0.1090758	0.002	0.05198459	0.004	0.1973428	0.002	0.2445758	0.002	CO1
Bd1_47654788	0.09263605	0.002	NS	NS	NS	NS	NS	NS	BdFT
Bd1_53663562	0.04911822	0.002	NS	NS	NS	NS	0.03471727	0.01	ES43
Bd1_53665860	0.04911822	0.006	NS	NS	NS	NS	0.03471727	0.006	ES43
Bd1_53666103	0.04409469	0.008	0.03317428	0.01	NS	NS	NS	NS	ES43
Bd1_53667246	0.07864946	0.002	0.07486651	0.002	0.0428696	0.01	0.1270288	0.002	ES43
Bd1_53669159	NS	NS	NS	NS	NS	NS	0.03554895	0.01	ES43
Bd1_53669307	0.08710314	0.002	NS	NS	0.0453555	0.008	0.1035105	0.002	ES43
Bd1_58570148	0.2627286	0.002	NS	NS	0.1352364	0.002	0.2104285	0.002	FUL2
Bd1_58571674	0.2627286	0.002	NS	NS	0.1352364	0.002	0.2104285	0.002	FUL2
Bd1_58572380	0.08473089	0.002	NS	NS	0.04045531	0.008	0.1288146	0.002	FUL2
Bd1_58572872	0.109796	0.002	NS	NS	0.09995007	0.002	0.1997789	0.002	FUL2
Bd1_58573061	0.2211983	0.002	NS	NS	0.1052209	0.002	0.1732354	0.002	FUL2
Bd1_58573545	0.1071289	0.002	NS	NS	0.09099065	0.002	0.2136962	0.002	FUL2
Bd1_58573756	0.2627286	0.002	NS	NS	0.1352364	0.002	0.2104285	0.002	FUL2
Bd1_58574257	0.1071289	0.002	0.03297923	0.01	0.09099065	0.002	0.2136962	0.002	FUL2
Bd1_58574356	0.2627286	0.002	NS	NS	0.1352364	0.002	0.2104285	0.002	FUL2
Bd1_58574388	0.2627286	0.002	NS	NS	0.1352364	0.002	0.2104285	0.002	FUL2
Bd1_58574426	0.2627286	0.002	NS	NS	0.1352364	0.002	0.2104285	0.002	FUL2
Bd1_58574429	0.2627286	0.002	NS	NS	0.1352364	0.002	0.2104285	0.002	FUL2
Bd1_58574811	0.04284365	0.002	NS	NS	0.05188169	0.006	0.1037508	0.002	FUL2
Bd1_58574842	0.2627286	0.002	NS	NS	0.1352364	0.002	0.2104285	0.002	FUL2
Bd1_58575206	0.2581988	0.002	NS	NS	0.1389314	0.002	0.2072309	0.002	FUL2
Bd1_58575569	0.2627286	0.002	NS	NS	0.1352364	0.002	0.2104285	0.002	FUL2
Bd1_58575686	0.2581988	0.002	NS	NS	0.131349	0.002	0.2052323	0.002	FUL2
Bd1_58575750	0.2627286	0.002	NS	NS	0.1352364	0.002	0.2104285	0.002	FUL2
Bd1_58575787	0.09845347	0.002	NS	NS	0.08495552	0.002	0.2074965	0.002	FUL2
Bd1_58575939	0.2627286	0.002	NS	NS	0.1352364	0.002	0.2104285	0.002	FUL2
Bd1_58575970	0.1071289	0.002	NS	NS	0.09099065	0.002	0.2136962	0.002	FUL2
Bd1_58576521	0.1172887	0.002	NS	NS	0.09972648	0.002	0.2401463	0.002	FUL2
Bd1_58576568	0.1172887	0.002	NS	NS	0.08989242	0.002	0.2105811	0.002	FUL2
Bd2_4927723	0.05043133	0.004	0.03403534	0.008	0.04560938	0.004	0.1975023	0.002	POLD3
Bd2_4928130	NS	NS	0.0384981	0.006	NS	NS	NS	NS	POLD3
Bd2_4928132	NS	NS	0.0384981	0.01	NS	NS	NS	NS	POLD3
Bd2_4928157	0.2739792	0.002	NS	NS	0.0596431	0.006	0.3922405	0.002	POLD3
Bd2_4928227	NS	NS	0.0384981	0.008	NS	NS	NS	NS	POLD3
Bd2_4928256	0.05043133	0.002	NS	NS	0.04560938	0.01	0.1975023	0.002	POLD3
Bd2_4928430	NS	NS	0.06114059	0.006	NS	NS	NS	NS	POLD3
Bd2_4928483	0.05478788	0.002	0.07167955	0.004	0.1398034	0.002	0.2499632	0.002	POLD3
Bd2_4928637	NS	NS	0.0384981	0.01	NS	NS	NS	NS	POLD3
Bd2_4928709	NS	NS	0.0384981	0.01	NS	NS	NS	NS	POLD3
Bd2_4928800	NS	NS	0.0384981	0.004	NS	NS	NS	NS	POLD3
Bd2_4928843	NS	NS	0.03655758	0.004	NS	NS	NS	NS	POLD3
Bd2_4928853	NS	NS	0.03655758	0.01	NS	NS	NS	NS	POLD3
Bd2_4928903	NS	NS	0.03930552	0.01	NS	NS	NS	NS	POLD3
Bd2_4929040	NS	NS	0.0384981	0.01	NS	NS	NS	NS	POLD3
Bd2_4929121	NS	NS	0.04170208	0.008	NS	NS	NS	NS	POLD3
Bd2_4929601	0.05043133	0.004	NS	NS	0.04560938	0.004	0.1975023	0.002	POLD3
Bd2_4929731	NS	NS	0.0384981	0.006	NS	NS	NS	NS	POLD3
Bd2_4930260	NS	NS	0.0384981	0.006	NS	NS	NS	NS	POLD3
Bd2_4930407	NS	NS	0.0384981	0.004	NS	NS	NS	NS	POLD3
Bd2_4930428	NS	NS	0.0384981	0.01	NS	NS	NS	NS	POLD3
Bd2_4930448	NS	NS	0.0455978	0.004	NS	NS	NS	NS	POLD3
Bd2_4930955	NS	NS	0.0384981	0.01	NS	NS	NS	NS	POLD3
Bd2_4932007	0.2739792	0.002	NS	NS	0.0596431	0.006	0.3922405	0.002	POLD3
Bd2_4932029	0.04284365	0.002	0.05300713	0.004	0.09111992	0.002	0.1943913	0.002	POLD3
Bd2_4932183	NS	NS	0.0384981	0.01	NS	NS	NS	NS	POLD3
Bd2_4932626	NS	NS	0.0384981	0.01	NS	NS	NS	NS	POLD3
Bd2_4932698	0.05043133	0.004	0.03403534	0.01	0.04560938	0.004	0.1975023	0.002	POLD3
Bd2_4932777	0.2739792	0.002	NS	NS	0.0596431	0.004	0.3922405	0.002	POLD3
Bd2_4932820	0.05043133	0.002	NS	NS	0.04560938	0.004	0.1975023	0.002	POLD3
Bd2_4932858	NS	NS	0.03718435	0.008	NS	NS	NS	NS	POLD3
Bd2_4933146	NS	NS	0.0384981	0.008	NS	NS	NS	NS	POLD3
Bd2_4933162	0.2739792	0.002	NS	NS	0.0596431	0.004	0.3922405	0.002	POLD3
Bd2_5412953	NS	NS	0.0384981	0.01	NS	NS	NS	NS	FTL1
Bd2_5413304	0.1621073	0.002	NS	NS	0.06834946	0.002	0.4247091	0.002	FTL1
Bd2_5413957	0.2119439	0.002	NS	NS	0.04287516	0.004	0.2142069	0.002	FTL1
Bd2_5414143	NS	NS	0.0384981	0.01	NS	NS	NS	NS	FTL1
Bd2_5414258	0.2372013	0.002	NS	NS	NS	NS	0.2821416	0.002	FTL1
Bd2_5414298	NS	NS	0.0384981	0.004	NS	NS	NS	NS	FTL1
Bd2_5414821	0.07780802	0.002	NS	NS	0.06083564	0.004	0.1769485	0.002	FTL1
Bd2_5414850	0.1157892	0.002	NS	NS	0.05962913	0.002	0.2128489	0.002	FTL1
Bd2_5415004	0.1157892	0.002	NS	NS	0.05962913	0.002	0.2128489	0.002	FTL1
Bd2_5415945	0.3135268	0.002	NS	NS	0.1048217	0.002	0.3803261	0.002	FTL1
Bd2_5417235	0.1171517	0.002	NS	NS	0.05267522	0.006	0.1992774	0.002	FTL1
Bd2_5417333	0.3135268	0.002	NS	NS	0.1048217	0.002	0.3803261	0.002	FTL1
Bd2_12880227	NS	NS	0.08465281	0.002	0.09806986	0.002	0.1558198	0.002	ELF3
Bd2_12881238	NS	NS	NS	NS	NS	NS	0.05161032	0.002	ELF3
Bd2_12882959	0.03193199	0.008	0.08942835	0.002	0.09915627	0.002	0.1458671	0.002	ELF3
Bd2_12883019	0.0728633	0.002	NS	NS	NS	NS	0.1496652	0.002	ELF3
Bd2_17323635	0.08847211	0.002	NS	NS	NS	NS	0.04452968	0.004	FTL10
Bd2_17323661	0.08847211	0.002	NS	NS	NS	NS	0.04452968	0.008	FTL10
Bd2_17324129	0.08847211	0.002	NS	NS	NS	NS	0.04452968	0.006	FTL10
Bd2_17324230	0.04284365	0.004	0.05300713	0.008	0.09111992	0.002	0.1943913	0.002	FTL10
Bd2_17324263	0.04284365	0.002	0.05300713	0.006	0.09111992	0.002	0.1943913	0.002	FTL10
Bd2_17324316	0.2739792	0.002	NS	NS	0.0596431	0.002	0.3922405	0.002	FTL10
Bd2_17324741	0.04284365	0.006	0.05300713	0.01	0.09111992	0.002	0.1943913	0.002	FTL10
Bd2_17324742	0.2739792	0.002	NS	NS	0.0596431	0.002	0.3922405	0.002	FTL10
Bd2_17325032	0.07018816	0.002	NS	NS	NS	NS	NS	NS	FTL10
Bd2_17325055	0.2739792	0.002	NS	NS	0.0596431	0.004	0.3922405	0.002	FTL10
Bd2_17325373	0.04284365	0.01	0.05300713	0.004	0.09111992	0.002	0.1943913	0.002	FTL10
Bd2_17325427	0.08847211	0.002	NS	NS	NS	NS	0.04452968	0.002	FTL10
Bd2_17325444	0.0462471	0.004	NS	NS	NS	NS	0.1416235	0.002	FTL10
Bd2_17325468	0.2690413	0.002	NS	NS	0.05603253	0.006	0.3880226	0.002	FTL10
Bd2_39845406	0.06168134	0.002	NS	NS	NS	NS	0.1652187	0.002	RVR1
Bd2_39847014	0.1150543	0.002	NS	NS	0.04809862	0.004	0.06420593	0.004	RVR1
Bd2_39847015	0.1150543	0.002	NS	NS	0.04809862	0.002	0.06420593	0.002	RVR1
Bd2_39847165	0.04503949	0.004	NS	NS	NS	NS	0.1395356	0.002	RVR1
Bd2_39847511	0.09909811	0.002	NS	NS	0.0445319	0.004	0.05426279	0.002	RVR1
Bd2_39847524	0.1067105	0.002	NS	NS	0.04905773	0.002	0.06620802	0.002	RVR1
Bd2_39847739	0.05965033	0.002	NS	NS	NS	NS	0.1263039	0.002	RVR1
Bd2_39847740	0.05965033	0.002	NS	NS	NS	NS	0.1263039	0.002	RVR1
Bd2_39848318	0.03903867	0.008	NS	NS	NS	NS	0.1292027	0.002	RVR1
Bd2_39848575	0.04503949	0.004	NS	NS	NS	NS	0.1395356	0.002	RVR1
Bd2_39848873	NS	NS	NS	NS	0.04819824	0.006	NS	NS	RVR1
Bd2_39849061	0.1067105	0.002	NS	NS	0.04353917	0.006	0.0526152	0.004	RVR1
Bd2_39849790	0.08416038	0.002	NS	NS	NS	NS	NS	NS	RVR1
Bd2_39849822	0.04207429	0.008	NS	NS	NS	NS	0.152466	0.002	RVR1
Bd2_39850230	0.1067105	0.002	NS	NS	0.04353917	0.006	0.05241449	0.004	RVR1
Bd2_39851274	0.04503949	0.004	NS	NS	NS	NS	0.1395356	0.002	RVR1
Bd2_39851620	0.04503949	0.004	NS	NS	NS	NS	0.1395356	0.002	RVR1
Bd2_39851762	0.04503949	0.006	NS	NS	NS	NS	0.1395356	0.002	RVR1
Bd2_39852858	NS	NS	NS	NS	0.03532419	0.01	0.03892906	0.004	RVR1
Bd2_39852947	0.04503949	0.002	NS	NS	NS	NS	0.1395356	0.002	RVR1
Bd2_39853026	0.04503949	0.002	NS	NS	NS	NS	0.1395356	0.002	RVR1
Bd2_39853979	0.05171499	0.002	NS	NS	NS	NS	0.1580157	0.002	RVR1
Bd2_39854167	0.05171499	0.004	NS	NS	NS	NS	0.1580157	0.002	RVR1
Bd2_39854453	0.04503949	0.006	NS	NS	NS	NS	0.1395356	0.002	RVR1
Bd2_39855490	0.09909811	0.002	NS	NS	0.0445319	0.008	0.05426279	0.004	RVR1
Bd2_39857635	0.09909811	0.002	NS	NS	0.0445319	0.004	0.05426279	0.002	RVR1
Bd2_39857733	0.08416038	0.002	NS	NS	NS	NS	NS	NS	RVR1
Bd2_39857845	NS	NS	NS	NS	0.03416496	0.004	NS	NS	RVR1
Bd2_39858906	0.09295359	0.002	NS	NS	0.04353917	0.006	0.05212877	0.002	RVR1
Bd2_39859358	0.1150543	0.002	NS	NS	0.04251792	0.008	0.05770449	0.002	RVR1
Bd2_49606556	NS	NS	0.0634171	0.004	NS	NS	NS	NS	FTL9
Bd2_49606648	0.1045193	0.002	NS	NS	NS	NS	0.1489527	0.002	FTL9
Bd2_49606759	0.1121875	0.002	NS	NS	NS	NS	0.1460378	0.002	FTL9
Bd2_49606807	0.09367161	0.002	NS	NS	NS	NS	0.141741	0.002	FTL9
Bd2_49606877	0.1045193	0.002	NS	NS	NS	NS	0.1489527	0.002	FTL9
Bd2_49607178	0.1167343	0.002	NS	NS	0.04563457	0.002	0.1468421	0.002	FTL9
Bd2_49607651	NS	NS	0.03949594	0.004	NS	NS	NS	NS	FTL9
Bd2_49608447	NS	NS	NS	NS	0.08160273	0.004	0.1556047	0.002	FTL9
Bd2_49608486	0.08708844	0.002	NS	NS	0.05023723	0.002	0.2101996	0.002	FTL9
Bd2_49608551	0.04688314	0.004	NS	NS	0.08160273	0.002	0.1556047	0.002	FTL9
Bd2_49608558	NS	NS	0.0384981	0.01	NS	NS	NS	NS	FTL9
Bd2_49609405	NS	NS	0.0384981	0.008	NS	NS	NS	NS	FTL9
Bd2_49609715	NS	NS	0.0384981	0.01	NS	NS	NS	NS	FTL9
Bd2_49609815	0.08708844	0.002	NS	NS	0.05023723	0.004	0.2101996	0.002	FTL9
Bd2_49610052	NS	NS	0.0384981	0.006	NS	NS	NS	NS	FTL9
Bd2_49610117	NS	NS	0.0384981	0.01	NS	NS	NS	NS	FTL9
Bd3_105384	0.07461029	0.002	NS	NS	NS	NS	0.036809	0.008	FD
Bd3_7009921	0.1439074	0.002	NS	NS	NS	NS	0.176384	0.002	BdFT6
Bd3_7010080	0.1653153	0.002	NS	NS	0.03816901	0.002	0.3233014	0.002	BdFT6
Bd3_7010903	0.1431173	0.002	NS	NS	0.04727944	0.004	0.3202066	0.002	BdFT6
Bd3_7011084	0.13659	0.002	NS	NS	NS	NS	0.1669244	0.002	BdFT6
Bd3_8183927	0.1817061	0.002	NS	NS	0.1035296	0.002	0.2198009	0.002	VRN2
Bd3_8183944	0.02927792	0.006	NS	NS	NS	NS	NS	NS	VRN2
Bd3_8184059	0.1896408	0.002	NS	NS	0.110534	0.002	0.2280019	0.002	VRN2
Bd3_8184494	0.1896408	0.002	NS	NS	0.110534	0.002	0.2280019	0.002	VRN2
Bd3_8184664	0.1896408	0.002	NS	NS	0.110534	0.002	0.2280019	0.002	VRN2
Bd3_8184847	0.1896408	0.002	NS	NS	0.110534	0.002	0.2280019	0.002	VRN2
Bd3_8185158	0.2189425	0.002	NS	NS	0.1192947	0.002	0.2588666	0.002	VRN2
Bd3_8185926	0.3800644	0.002	NS	NS	0.1267321	0.002	0.3221026	0.002	VRN2
Bd3_34054561	0.04503949	0.004	NS	NS	NS	NS	NS	NS	SOC1-like
Bd3_34054572	0.04503949	0.006	NS	NS	NS	NS	0.03165626	0.008	SOC1-like
Bd3_34054746	NS	NS	0.03716442	0.008	NS	NS	NS	NS	SOC1-like
Bd3_34055700	0.04503949	0.002	NS	NS	NS	NS	0.03165626	0.01	SOC1-like
Bd3_34057905	0.1049578	0.002	NS	NS	NS	NS	NS	NS	SOC1-like
Bd3_34058157	NS	NS	NS	NS	0.02827845	0.01	NS	NS	SOC1-like
Bd3_34059886	0.04503949	0.004	NS	NS	NS	NS	NS	NS	SOC1-like
Bd3_34060754	NS	NS	0.03490499	0.01	NS	NS	NS	NS	SOC1-like
Bd3_34062442	0.04503949	0.006	NS	NS	NS	NS	0.03165626	0.008	SOC1-like
Bd3_55977679	NS	NS	0.0384981	0.006	NS	NS	NS	NS	CO2
Bd3_55978083	0.1255042	0.002	NS	NS	NS	NS	0.2825718	0.002	CO2
Bd3_55978329	NS	NS	NS	NS	0.03511626	0.004	NS	NS	CO2
Bd3_55978384	0.03925504	0.008	0.07559592	0.002	0.09196335	0.002	0.2463599	0.002	CO2
Bd3_55978735	NS	NS	0.0384981	0.01	NS	NS	NS	NS	CO2
Bd3_55979835	0.03925504	0.004	0.07559592	0.002	0.09196335	0.002	0.2463599	0.002	CO2
Bd3_55980079	0.03925504	0.006	0.07559592	0.002	0.09196335	0.002	0.2463599	0.002	CO2
Bd4_41691054	0.2049296	0.002	NS	NS	0.03656811	0.004	0.200537	0.002	CO2
Bd4_41691478	0.1287712	0.002	NS	NS	NS	NS	0.1652586	0.002	FD1
Bd4_41691925	NS	NS	0.06139098	0.002	0.02977814	0.008	NS	NS	FD1
Bd4_41692039	NS	NS	0.06139098	0.004	NS	NS	NS	NS	FD1
