## Supplementary material for "Polygenic architecture of flowering time and its relationship with local environments in the grass *Brachypodium distachyon*": TableS7

### Sheet: Flowering_gene_mean_age_table
Table S7: Flowering-time gene age estimates
Gene	All_clade_mean_age	Nb of SNPs	A_Italia_mean_age	Nb of SNPs	A_East_mean_age	Nb of SNPs	B_West_mean_age	Nb of SNPs	B_East_mean_age	Nb of SNPs
VRN1	37478.6	148	12984	46	25154.2	52	27287	96	17070.7	70
PHYC	15724.4	39	11087	16	10066.1	22	13873.4	15	6392.28	12
CO1	34369.5	61	13761.3	10	29363.5	23	37173.3	34	26080	16
POLD3	25948.4	65	15271.7	17	14995.6	28	29411.1	42	12626.1	18
FTL1	16832	38	8165.8	16	11655.2	24	16689.4	11	8060.1	9
ELF3	9574.53	43	3244.33	9	6255.62	15	14176.2	25	6903.18	11
FTL10	25741.1	15	9240.3	3	40539.1	7	2000.53	9	12557.2	11
RVR1	11707.8	90	7660.21	40	9785	54	6361.19	28	8266.93	40
VRN2	24578.5	28	10964.4	7	9636.51	4	32671.3	20	18795.3	14
CO2	21266.3	42	13463.7	17	22871.8	18	24082.4	27	NA	0
PPD1	7711.38	38	5189.07	2	5452.03	21	36300.8	15	29453	6
BdFT4	12183.9	40	30226.5	2	38369.7	21	33209.7	27	20090.5	18
BdFT	6847.78	17	2806.05	3	14701.9	6	1745.98	6	86.1274	4
ES43	13892.4	116	1768.14	74	4491.62	14	28255.9	85	1377.51	3
FUL2	19593.6	61	2709.42	16	13700.7	29	30262.6	35	14844.9	30
FTL9	18962.3	45	12027.4	8	22420.3	12	29265.2	29	7588.64	15
SOC1	23431	350	4691.34	109	17157.9	135	29719.2	207	11982.7	131
SOC2	23843.2	462	3961.4	77	15420	136	29298.5	362	8540.24	290
FD	31513.8	24	19820.2	8	49613.4	8	64809.6	14	24837.7	5
BdFT6	34841.6	21	10435.2	12	20840.5	12	28573	16	698.046	11
SOC1-like	73589.9	184	25720.4	58	44431.3	110	47615.5	74	38871.8	100
FD1	12096	10	5076.83	3	9381.07	5	778.835	4	300.586	2
